# The Nuclear Lamina Binds the EBV Genome During Latency and Regulates Viral Gene Expression

**DOI:** 10.1101/2021.08.05.455214

**Authors:** Lisa Beatrice Caruso, Rui Guo, Kelsey Keith, Jozef Madzo, Davide Maestri, Sarah Boyle, Jason Wasserman, Andrew Kossenkov, Benjamin E. Gewurz, Italo Tempera

## Abstract

The Epstein Barr virus (EBV) infects almost 95% of the population worldwide. While typically asymptomatic, EBV latent infection is associated with several malignancies of epithelial and lymphoid origin in immunocompromised individuals. In latently infected cells, the EBV genome persists as a chromatinized episome that expresses a limited set of viral genes in different patterns, referred to as latency types, which coincide with varying stages of infection and various malignancies. We have previously demonstrated that latency types correlate with differences in the composition and structure of the EBV episome. Several cellular factors, including the nuclear lamina, regulate chromatin composition and architecture. While the interaction of the viral genome with the nuclear lamina has been studied in the context of EBV lytic reactivation, the role of the nuclear lamina in controlling EBV latency has not been investigated. Here, we report that the nuclear lamina is an essential epigenetic regulator of the EBV episome. We observed that in B cells, EBV infection affects the composition of the nuclear lamina by inducing the expression of lamin A/C, but only in EBV+ cells expressing the Type III latency program. Using ChIP-Seq, we determined that lamin B1 and lamin A/C bind the EBV genome, and their binding correlates with deposition of the histone repressive mark H3K9me2. By RNA-Seq, we observed that knock-out of lamin A/C in B cells alters EBV gene expression. Our data indicate that the interaction between lamins and the EBV episome contributes to the epigenetic control of viral gene expression during latency, suggesting a restrictive function of the nuclear lamina as part of the host response against viral DNA entry into the nucleus.

**AUTHOR SUMMARY:** Epstein-Barr virus (EBV) is a common herpesvirus that establishes a lifelong latent infection in a small fraction of B cells of the infected individuals. In most cases, EBV infection is asymptomatic; however, especially in the context of immune suppression, EBV latent infection is associated with several malignancies. In EBV+ cancer cells, latent viral gene expression plays an essential role in sustaining the cancer phenotype. We and others have established that epigenetic modifications of the viral genome are critical to regulating EBV gene expression during latency. Understanding how the EBV genome is epigenetically regulated during latent infection may help identify new specific therapeutic targets for treating EBV+ malignancies. The nuclear lamina is involved in regulating the composition and structure of the cellular chromatin. In the present study, we determined that the nuclear lamina binds the EBV genome during latency, influencing viral gene expression. Depleting one component of the nuclear lamina, lamin A/C, increased the expression of latent EBV genes associated with cellular proliferation, indicating that the binding of the nuclear lamina with the viral genome is essential to control viral gene expression in infected cells. Our data show for the first time that the nuclear lamina may be involved in the cellular response against EBV infection by restricting viral gene expression.
