## supplemental table 1 for "The Nuclear Lamina Binds the EBV Genome During Latency and Regulates Viral Gene Expression"

### Sheet: all_peaks(97)
chr	start	end	width	conditions
EBV	69256	69536	281	mlb1
EBV	36209	38081	1873	all
EBV	102029	102444	416	mlb1
EBV	99658	100140	483	mlb1
EBV	43454	48034	4581	mlb1_llac
EBV	54721	55793	1073	llac
EBV	156456	156960	505	mlb1
EBV	72050	72588	539	mlb1
EBV	58359	58705	347	llac
EBV	90062	91135	1074	mlb1
EBV	66222	67303	1082	mlb1
EBV	234	1739	1506	mlb1
EBV	40448	42057	1610	mlb1
EBV	96984	98810	1827	mlb1
EBV	70762	71488	727	llac
EBV	137597	139488	1892	mlb1
EBV	76396	81146	4751	mlb1_llac
EBV	82269	84281	2013	mlb1
EBV	84885	89109	4225	mlb1_llac
EBV	92489	94995	2507	mlb1_llac
EBV	98817	99562	746	llac
EBV	101048	101296	249	llac
EBV	106450	114368	7919	mlb1_llac
EBV	116075	128148	12074	all
EBV	129137	132137	3001	mlb1_llac
EBV	143449	150049	6601	mlb1_llac
EBV	157835	158207	373	mlb1_llac
EBV	169182	171779	2598	all
